# Spike Reliability is Cell-Type Specific and Shapes Excitation and Inhibition in the Cortex

**DOI:** 10.1101/2024.06.05.597657

**Authors:** S. Russo, G. B. Stanley, F. Najafi

## Abstract

Neurons encode information in the highly variable spiking activity of neuronal populations, so that different repetitions of the same stimulus can generate action potentials that vary significantly in terms of the count and timing. How does spiking variability originate, and does it have a functional purpose? Leveraging the Allen Institute cell types dataset, we relate the spiking reliability of cortical neurons *in-vitro* during the intracellular injection of current resembling synaptic inputs to their morphologic, electrophysiologic, and transcriptomic classes. Our findings demonstrate that parvalbumin+ (PV) interneurons, a subclass of inhibitory neurons, show high reliability compared to other neuronal subclasses, particularly excitatory neurons. Through computational modeling, we predict that the high reliability of PV interneurons allows for strong and precise inhibition in downstream neurons, while the lower reliability of excitatory neurons allows for integrating multiple synaptic inputs leading to a spiking rate code. These findings illuminate how spiking variability in different neuronal classes affect information propagation in the brain, leading to precise inhibition and spiking rate codes.
