## Supplementary material for "Spike Reliability is Cell-Type Specific and Shapes Excitation and Inhibition in the Cortex": Statistical Table S1

### Sheet: Sheet1
Stat morphologic cell-types: aspiny; sparsely spiny, spiny
Kruskal-wallis
Source	SS	df	MS	Chi-sq	Prob>Chi-sq
Groups	48380600	2	24190308	247.25	2.04786e-54
Error	251203000	1529	164292
Total	299584000	1531
Multcompare
1	2	208.529	326.938	445.347	0
1	3	305.066	359.609	414.152	0
2	3	-85.4422	32.671	150.784	0.7933
Stat electrophysiologic cell-types: regular spiking, fast spiking
Kruskal-wallis
Source	SS	df	MS	Chi-sq	Prob>Chi-sq
Groups	36593900	1	3.65939e+07	190.73	2.20669e-43
Error	254274000	1515	167838
Total	290868000	1516
Multcompare
1	2	435.088	507.047	579.006	0
Stat transcriptomic cell-types:
Kruskal-wallis
Source	SS	df	MS	Chi-sq	Prob>Chi-sq
Groups	74843900	34	2.20129e+06	425.19	4.21951e-69
Error	180744000	1418	127464
Total	255588000	1452
Multcompare							Transcriptomic cell types list:
1	2	152.1	459.463	0.7668 0.0000	0		Chat-IRES-Cre-neo
1	3	-663.6	-56.6159	0.5504 0.0010	1		Chrna2-Cre_OE25
1	4	175.3	497.798	0.8203 0.0000	0		Chrna2-Cre_OE25|Pvalb-T2A-Dre
1	5	108.3	399.23	0.6902 0.0000	0.0001		Ctgf-T2A-dgCre
1	6	-195.7	334.146	0.8640 0.0009	0.8906		Cux2-CreERT2
1	7	-1588.2	30.5091	1.6493 0.0010	1		Esr2-IRES2-Cre
1	8	-1363.2	255.509	1.8743 0.0010	1		Esr2-IRES2-Cre-neo
1	9	-792.3	362.509	1.5173 0.0010	1		Esr2-IRES2-Cre-neo|PhiC31-neo
1	10	-203.9	276.295	0.7565 0.0010	0.9626		Esr2-IRES2-Cre|PhiC31-neo
1	11	-42.9	564.134	1.1712 0.0001	0.1194		Gad2-IRES-Cre
1	12	-57.4	200.372	0.4581 0.0005	0.4772		Glt25d2-Cre_NF107
1	13	-842.2	-265.38	0.3115 0.0010	0.999		Gng7-Cre_KH71
1	14	-43.1	244.203	0.5315 0.0003	0.2691		Htr3a-Cre_NO152
1	15	-237.1	106.815	0.4507 0.0010	1		Htr3a-Cre_NO152|Pvalb-T2A-Dre
1	16	-75.7	322.661	0.7210 0.0004	0.377		Ndnf-IRES2-dgCre
1	17	225.2	572.123	0.9190 0.0000	0		Nkx2-1-CreERT2
1	18	89.1	379.118	0.6691 0.0000	0.0003		Nos1-CreERT2
1	19	-223.2	85.6129	0.3944 0.0010	1		Nos1-CreERT2|Sst-IRES-FlpO
1	20	-3.3	337.793	0.6789 0.0001	0.0568		Nr5a1-Cre
1	21	-74.1	569.652	1.2134 0.0002	0.1926		Ntsr1-Cre_GN220
1	22	-464.4	-204.531	0.0554 0.0004	0.4469		Oxtr-T2A-Cre
1	23	-1468.2	150.509	1.7693 0.0010	1		Penk-IRES2-Cre-neo
1	24	-1459.8	-304.991	0.8498 0.0010	1		Pvalb-IRES-Cre
1	25	200.6	485.402	0.7702 0.0000	0		Pvalb-T2A-CreERT2
1	26	234.4	498.5	0.7626 0.0000	0		Pvalb-T2A-FlpO|Vipr2-IRES2-Cre
1	27	224.5	568.453	0.9124 0.0000	0		Rbp4-Cre_KL100
1	28	243.5	533.509	0.8235 0.0000	0		Rorb-IRES2-Cre
1	29	128.6	521.092	0.9136 0.0000	0.0002		Scnn1a-Tg2-Cre
1	30	-531.1	420.009	1.3711 0.0010	0.9995		Scnn1a-Tg3-Cre
1	31	-458.3	-94.1909	0.2699 0.0010	1		Sim1-Cre_KJ18
1	32	-31.1	237.712	0.5065 0.0002	0.1939		Slc17a6-IRES-Cre
1	33	121.4	481.735	0.8420 0.0000	0.0002		Slc32a1-T2A-FlpO|Vipr2-IRES2-Cre
1	34	25.7	305.326	0.5849 0.0000	0.0134		Sst-IRES-Cre
1	35	-63.8	328.697	0.7212 0.0003	0.3006		Tlx3-Cre_PL56
2	3	-1123.8	-516.079	0.0917 0.0003	0.2712		Vip-IRES-Cre
2	4	-285.5	38.3352	0.3621 0.0010	1		Vipr2-IRES2-Cre
2	5	-352.6	-60.2331	0.2322 0.0010	1		Vipr2-IRES2-Cre-neo
2	6	-656	-125.317	0.4054 0.0010	1
2	7	-2048	-428.954	1.1901 0.0010	1
2	8	-1823	-203.954	1.4151 0.0010	1
2	9	-1252.1	-96.9537	1.0582 0.0010	1
2	10	-664.3	-183.168	0.2980 0.0010	1
2	11	-503.1	104.671	0.7124 0.0010	1
2	12	-518.5	-259.091	0.0003 0.0001	0.0509
2	13	-1302.4	-724.843	-0.1473 0.0000	0.0009
2	14	-504.1	-215.259	0.0735 0.0006	0.5808
2	15	-697.8	-352.648	-0.0075 0.0000	0.0374
2	16	-536.2	-136.802	0.2626 0.0010	1
2	17	-235.5	112.661	0.4608 0.0010	1
2	18	-371.8	-80.345	0.2111 0.0010	1
2	19	-684	-373.85	-0.0637 0.0000	0.0021
2	20	-464	-121.67	0.2207 0.0010	1
2	21	-534.3	110.189	0.7546 0.0010	1
2	22	-925.6	-663.994	-0.4024 0.0000	0
2	23	-1928	-308.954	1.3101 0.0010	1
2	24	-1919.6	-764.454	0.3907 0.0008	0.8254
2	25	-260.4	25.9396	0.3122 0.0010	1
2	26	-226.7	39.0374	0.3048 0.0010	1
2	27	-236.2	108.991	0.4542 0.0010	1
2	28	-217.4	74.0463	0.3655 0.0010	1
2	29	-331.9	61.6296	0.4552 0.0010	1
2	30	-991	-39.4537	0.9121 0.0010	1
2	31	-919	-553.654	-0.1884 0.0000	0
2	32	-492.2	-221.751	0.0487 0.0003	0.3483
2	33	-339.2	22.2721	0.3838 0.0010	1
2	34	-435.3	-154.137	0.1270 0.0010	0.9806
2	35	-524.3	-130.766	0.2628 0.0010	1
3	4	-61.1	554.414	1.1700 0.0002	0.1635
3	5	-143.8	455.846	1.0555 0.0005	0.5325
3	6	-354.7	390.761	1.1362 0.0010	0.9901
3	7	-1614.4	87.125	1.7887 0.0010	1
3	8	-1389.4	312.125	2.0137 0.0010	1
3	9	-849.1	419.125	1.6874 0.0010	1
3	10	-378.1	332.911	1.0439 0.0010	0.9986
3	11	-181.4	620.75	1.4229 0.0005	0.4884
3	12	-327.3	256.988	0.8412 0.0010	0.9996
3	13	-988.3	-208.764	0.5708 0.0010	1
3	14	-297	300.819	0.8987 0.0010	0.9949
3	15	-463.6	163.431	0.7905 0.0010	1
3	16	-279.2	379.277	1.0378 0.0010	0.962
3	17	0.1	628.739	1.2574 0.0000	0.0499
3	18	-163.4	435.734	1.0349 0.0006	0.6392
3	19	-466.3	142.229	0.7507 0.0010	1
3	20	-231.1	394.409	1.0199 0.0009	0.8907
3	21	-204	626.268	1.4565 0.0006	0.5518
3	22	-733.1	-147.915	0.4373 0.0010	1
3	23	-1494.4	207.125	1.9087 0.0010	1
3	24	-1516.6	-248.375	1.0199 0.0010	1
3	25	-54.6	542.018	1.1387 0.0002	0.1506
3	26	-32	555.116	1.1422 0.0001	0.0989
3	27	-2	625.069	1.2521 0.0001	0.0521
3	28	-9	590.125	1.1893 0.0001	0.0609
3	29	-77.2	577.708	1.2326 0.0002	0.1981
3	30	-609.4	476.625	1.5627 0.0010	0.9996
3	31	-675.9	-37.575	0.6008 0.0010	1
3	32	-294.9	294.328	0.8835 0.0010	0.9955
3	33	-97.8	538.351	1.1745 0.0003	0.2784
3	34	-232.3	361.942	0.9561 0.0009	0.925
3	35	-269.6	385.312	1.0402 0.0010	0.9503
4	5	-406.8	-98.5683	0.2097 0.0010	1
4	6	-703.2	-163.653	0.3759 0.0010	1
4	7	-2089.3	-467.289	1.1547 0.0010	1
4	8	-1864.3	-242.289	1.3797 0.0010	1
4	9	-1294.6	-135.289	1.0240 0.0010	1
4	10	-712.4	-221.503	0.2694 0.0010	0.9993
4	11	-549.2	66.3361	0.6819 0.0010	1
4	12	-574.6	-297.426	-0.0202 0.0000	0.0179
4	13	-1349	-763.178	-0.1774 0.0000	0.0003
4	14	-558.4	-253.594	0.0513 0.0003	0.3156
4	15	-749.7	-390.983	-0.0323 0.0000	0.0139
4	16	-586.3	-175.137	0.2361 0.0010	0.9998
4	17	-287.2	74.3254	0.4359 0.0010	1
4	18	-426.1	-118.68	0.1887 0.0010	1
4	19	-737.4	-412.185	-0.0870 0.0000	0.0007
4	20	-516	-160.005	0.1960 0.0010	0.9993
4	21	-579.9	71.854	0.7237 0.0010	1
4	22	-981.5	-702.329	-0.4231 0.0000	0
4	23	-1969.3	-347.289	1.2747 0.0010	1
4	24	-1962.1	-802.789	0.3565 0.0007	0.7448
4	25	-314.9	-12.3956	0.2901 0.0010	1
4	26	-282.4	0.7022	0.2838 0.0010	1
4	27	-288.1	70.6556	0.4294 0.0010	1
4	28	-271.7	35.7111	0.3431 0.0010	1
4	29	-382.2	23.2944	0.4288 0.0010	1
4	30	-1034.4	-77.7889	0.8788 0.0010	1
4	31	-970.1	-591.989	-0.2139 0.0000	0
4	32	-547.6	-260.086	0.0274 0.0002	0.1569
4	33	-390.5	-16.0631	0.3584 0.0010	1
4	34	-490.1	-192.472	0.1051 0.0009	0.8592
4	35	-574.6	-169.101	0.2364 0.0010	0.9999
5	6	-586.4	-65.0842	0.4563 0.0010	1
5	7	-1984.7	-368.721	1.2473 0.0010	1
5	8	-1759.7	-143.721	1.4723 0.0010	1
5	9	-1187.6	-36.7206	1.1142 0.0010	1
5	10	-593.8	-122.935	0.3479 0.0010	1
5	11	-434.7	164.904	0.7645 0.0010	1
5	12	-438.6	-198.858	0.0409 0.0003	0.3223
5	13	-1233.6	-664.61	-0.0956 0.0000	0.004
5	14	-426.3	-155.026	0.1162 0.0010	0.9657
5	15	-623.1	-292.415	0.0382 0.0002	0.1937
5	16	-463.5	-76.5684	0.3104 0.0010	1
5	17	-160.8	172.894	0.5066 0.0010	0.9918
5	18	-294.2	-20.1119	0.2540 0.0010	1
5	19	-607.6	-313.617	-0.0197 0.0000	0.0196
5	20	-389.2	-61.4368	0.2663 0.0010	1
5	21	-466.4	170.422	0.8072 0.0010	1
5	22	-845.8	-603.761	-0.3617 0.0000	0
5	23	-1864.7	-248.721	1.3673 0.0010	1
5	24	-1855.1	-704.221	0.4467 0.0009	0.921
5	25	-182.5	86.1727	0.3548 0.0010	1
5	26	-147.4	99.2705	0.3459 0.0010	0.9999
5	27	-161.4	169.224	0.4999 0.0010	0.9932
5	28	-139.8	134.279	0.4084 0.0010	0.9968
5	29	-259	121.863	0.5028 0.0010	1
5	30	-925.6	20.7794	0.9672 0.0010	1
5	31	-845	-493.421	-0.1418 0.0000	0
5	32	-413.2	-161.518	0.0901 0.0009	0.8692
5	33	-265.2	82.5052	0.4302 0.0010	1
5	34	-357	-93.9035	0.1692 0.0010	1
5	35	-451.4	-70.5331	0.3104 0.0010	1
6	7	-1979.2	-303.636	1.3719 0.0010	1
6	8	-1754.2	-78.6364	1.5969 0.0010	1
6	9	-1204.8	28.3636	1.2615 0.0010	1
6	10	-704.2	-57.8506	0.5885 0.0010	1
6	11	-515.4	229.989	0.9754 0.0010	1
6	12	-637.4	-133.774	0.3698 0.0010	1
6	13	-1320.6	-599.525	0.1215 0.0003	0.3166
6	14	-609.3	-89.9419	0.4294 0.0010	1
6	15	-780	-227.331	0.3253 0.0010	0.9999
6	16	-599.6	-11.4842	0.5766 0.0010	1
6	17	-316.5	237.978	0.7925 0.0010	0.9997
6	18	-475.9	44.9723	0.5658 0.0010	1
6	19	-780.1	-248.533	0.2830 0.0010	0.9986
6	20	-547.3	3.6474	0.5546 0.0010	1
6	21	-540.1	235.506	1.0111 0.0010	1
6	22	-1043.4	-538.677	-0.0340 0.0000	0.0195
6	23	-1859.2	-183.636	1.4919 0.0010	1
6	24	-1872.3	-639.136	0.5940 0.0010	0.9917
6	25	-366.7	151.257	0.6692 0.0010	1
6	26	-342.5	164.355	0.6712 0.0010	1
6	27	-318.4	234.308	0.7870 0.0010	0.9998
6	28	-321.5	199.364	0.7202 0.0010	1
6	29	-397.2	186.947	0.7711 0.0010	1
6	30	-959	85.8636	1.1308 0.0010	1
6	31	-993.8	-428.336	0.1371 0.0005	0.5414
6	32	-605.8	-96.4334	0.4129 0.0010	1
6	33	-415.4	147.589	0.7106 0.0010	1
6	34	-543.9	-28.8193	0.4863 0.0010	1
6	35	-589.6	-5.4489	0.5787 0.0010	1
7	8	-2043.7	225	2.4937 0.0010	1
7	9	-1632.8	332	2.2968 0.0010	1
7	10	-1414.8	245.786	1.9063 0.0010	1
7	11	-1167.9	533.625	2.2352 0.0010	1
7	12	-1440.5	169.863	1.7802 0.0010	1
7	13	-1986.9	-295.889	1.3951 0.0010	1
7	14	-1401.6	213.694	1.8290 0.0010	1
7	15	-1550.1	76.3056	1.7027 0.0010	1
7	16	-1346.6	292.152	1.9309 0.0010	1
7	17	-1085.4	541.614	2.1686 0.0010	1
7	18	-1267.2	348.609	1.9644 0.0010	1
7	19	-1564.2	55.1038	1.6744 0.0010	1
7	20	-1318.5	307.284	1.9331 0.0010	1
7	21	-1175.9	539.143	2.2541 0.0010	1
7	22	-1845.7	-235.04	1.3757 0.0010	1
7	23	-2148.7	120	2.3887 0.0010	1
7	24	-2300.3	-335.5	1.6293 0.0010	1
7	25	-1160	454.893	2.0698 0.0010	1
7	26	-1143.4	467.991	2.0794 0.0010	1
7	27	-1088.4	537.944	2.1643 0.0010	1
7	28	-1112.8	503	2.1188 0.0010	1
7	29	-1146.7	490.583	2.1279 0.0010	1
7	30	-1462.9	389.5	2.2419 0.0010	1
7	31	-1755.5	-124.7	1.5061 0.0010	1
7	32	-1405	207.203	1.8194 0.0010	1
7	33	-1178.7	451.226	2.0811 0.0010	1
7	34	-1339.2	274.817	1.8888 0.0010	1
7	35	-1339.1	298.188	1.9355 0.0010	1
8	9	-1857.8	107	2.0718 0.0010	1
8	10	-1639.8	20.7857	1.6813 0.0010	1
8	11	-1392.9	308.625	2.0102 0.0010	1
8	12	-1665.5	-55.1374	1.5552 0.0010	1
8	13	-2211.9	-520.889	1.1701 0.0010	1
8	14	-1626.6	-11.3056	1.6040 0.0010	1
8	15	-1775.1	-148.694	1.4777 0.0010	1
8	16	-1571.6	67.1522	1.7059 0.0010	1
8	17	-1310.4	316.614	1.9436 0.0010	1
8	18	-1492.2	123.609	1.7394 0.0010	1
8	19	-1789.2	-169.896	1.4494 0.0010	1
8	20	-1543.5	82.2838	1.7081 0.0010	1
8	21	-1400.9	314.143	2.0291 0.0010	1
8	22	-2070.7	-460.04	1.1507 0.0010	1
8	23	-2373.7	-105	2.1637 0.0010	1
8	24	-2525.3	-560.5	1.4043 0.0010	1
8	25	-1385	229.893	1.8448 0.0010	1
8	26	-1368.4	242.991	1.8544 0.0010	1
8	27	-1313.4	312.944	1.9393 0.0010	1
8	28	-1337.8	278	1.8938 0.0010	1
8	29	-1371.7	265.583	1.9029 0.0010	1
8	30	-1687.9	164.5	2.0169 0.0010	1
8	31	-1980.5	-349.7	1.2811 0.0010	1
8	32	-1630	-17.797	1.5944 0.0010	1
8	33	-1403.7	226.226	1.8561 0.0010	1
8	34	-1564.2	49.8171	1.6638 0.0010	1
8	35	-1564.1	73.1875	1.7105 0.0010	1
9	10	-1298.9	-86.2143	1.1265 0.0010	1
9	11	-1066.6	201.625	1.4699 0.0010	1
9	12	-1305.1	-162.137	0.9809 0.0010	1
9	13	-1882	-627.889	0.6262 0.0010	0.9953
9	14	-1268.3	-118.306	1.0317 0.0010	1
9	15	-1421.1	-255.694	0.9098 0.0010	1
9	16	-1222.5	-39.8478	1.1428 0.0010	1
9	17	-956.7	209.614	1.3759 0.0010	1
9	18	-1134.1	16.6087	1.1673 0.0010	1
9	19	-1432.5	-276.896	0.8787 0.0010	1
9	20	-1189.3	-24.7162	1.1399 0.0010	1
9	21	-1079.1	207.143	1.4934 0.0010	1
9	22	-1710.5	-567.04	0.5764 0.0010	0.996
9	23	-2176.8	-212	1.7528 0.0010	1
9	24	-2271.7	-667.5	0.9367 0.0010	0.9999
9	25	-1026.5	122.893	1.2723 0.0010	1
9	26	-1008.5	135.991	1.2804 0.0010	1
9	27	-959.5	205.944	1.3714 0.0010	1
9	28	-979.7	171	1.3217 0.0010	1
9	29	-1022.1	158.583	1.3393 0.0010	1
9	30	-1407	57.5	1.5220 0.0010	1
9	31	-1628.3	-456.7	0.7149 0.0010	1
9	32	-1270.3	-124.797	1.0207 0.0010	1
9	33	-1051.2	119.226	1.2896 0.0010	1
9	34	-1205.3	-57.1829	1.0909 0.0010	1
9	35	-1214.5	-33.8125	1.1469 0.0010	1
10	11	-423.2	287.839	0.9988 0.0010	0.9999
10	12	-527	-75.9231	0.3752 0.0010	1
10	13	-1227.1	-541.675	0.1437 0.0004	0.4365
10	14	-500.7	-32.0913	0.4365 0.0010	1
10	15	-674.8	-169.48	0.3358 0.0010	1
10	16	-497.4	46.3665	0.5902 0.0010	1
10	17	-211.5	295.829	0.8031 0.0010	0.9555
10	18	-367.4	102.823	0.5731 0.0010	1
10	19	-672.7	-190.682	0.2914 0.0010	1
10	20	-441.9	61.4981	0.5649 0.0010	1
10	21	-449.3	293.357	1.0360 0.0010	1
10	22	-933.1	-480.826	-0.0285 0.0000	0.0207
10	23	-1786.3	-125.786	1.5348 0.0010	1
10	24	-1794	-581.286	0.6314 0.0010	0.9978
10	25	-257.9	209.108	0.6762 0.0010	0.9994
10	26	-232.6	222.205	0.6770 0.0010	0.9969
10	27	-213.1	292.159	0.7974 0.0010	0.9601
10	28	-213	257.214	0.7275 0.0010	0.9813
10	29	-294.7	244.798	0.7843 0.0010	0.9992
10	30	-876.9	143.714	1.1643 0.0010	1
10	31	-889.7	-370.486	0.1488 0.0007	0.6823
10	32	-496.1	-38.5827	0.4189 0.0010	1
10	33	-311.1	205.44	0.7220 0.0010	0.9999
10	34	-434.9	29.0314	0.4929 0.0010	1
10	35	-487.1	52.4018	0.5919 0.0010	1
11	12	-948	-363.762	0.2205 0.0009	0.9044
11	13	-1609	-829.514	-0.0500 0.0000	0.0204
11	14	-917.8	-319.931	0.2779 0.0010	0.9864
11	15	-1084.4	-457.319	0.1697 0.0006	0.6326
11	16	-899.9	-241.473	0.4170 0.0010	1
11	17	-620.7	7.9893	0.6367 0.0010	1
11	18	-784.2	-185.016	0.4141 0.0010	1
11	19	-1087	-478.521	0.1300 0.0004	0.4486
11	20	-851.8	-226.341	0.3992 0.0010	1
11	21	-824.8	5.5179	0.8358 0.0010	1
11	22	-1353.9	-768.665	-0.1835 0.0000	0.0003
11	23	-2115.2	-413.625	1.2879 0.0010	1
11	24	-2137.4	-869.125	0.3991 0.0008	0.765
11	25	-675.4	-78.7317	0.5179 0.0010	1
11	26	-652.7	-65.6339	0.5215 0.0010	1
11	27	-622.7	4.3194	0.6314 0.0010	1
11	28	-629.8	-30.625	0.5685 0.0010	1
11	29	-698	-43.0417	0.6119 0.0010	1
11	30	-1230.2	-144.125	0.9419 0.0010	1
11	31	-1296.7	-658.325	-0.0200 0.0000	0.0327
11	32	-915.6	-326.422	0.2628 0.0010	0.9775
11	33	-718.6	-82.3992	0.5538 0.0010	1
11	34	-853	-258.808	0.3354 0.0010	0.9996
11	35	-890.4	-235.438	0.4195 0.0010	1
12	13	-1018.6	-465.752	0.0871 0.0003	0.2878
12	14	-191.5	43.8318	0.2792 0.0010	1
12	15	-395.4	-93.557	0.2083 0.0010	1
12	16	-240.4	122.29	0.4850 0.0010	1
12	17	66.5	371.752	0.6770 0.0000	0.0017
12	18	-59.9	178.746	0.4174 0.0006	0.5688
12	19	-375.9	-114.759	0.1464 0.0010	0.9996
12	20	-161.2	137.421	0.4361 0.0010	0.999
12	21	-253.1	369.28	0.9916 0.0009	0.9448
12	22	-605.9	-404.903	-0.2039 0.0000	0
12	23	-1660.2	-49.8626	1.5605 0.0010	1
12	24	-1648.4	-505.363	0.6376 0.0010	0.9995
12	25	52.7	285.031	0.5173 0.0000	0.0014
12	26	91.7	298.128	0.5046 0.0000	0
12	27	66.2	368.082	0.6700 0.0000	0.0016
12	28	94.5	333.137	0.5718 0.0000	0.0001
12	29	-35.5	320.721	0.6769 0.0002	0.164
12	30	-717.1	219.637	1.1564 0.0010	1
12	31	-619.3	-294.563	0.0301 0.0002	0.1526
12	32	-175.1	37.3404	0.2498 0.0010	1
12	33	-39	281.363	0.6018 0.0002	0.2061
12	34	-120.9	104.954	0.3309 0.0010	0.9987
12	35	-227.9	128.325	0.4845 0.0010	1
13	14	-57.6	509.583	1.0768 0.0002	0.1675
13	15	-225.7	372.194	0.9701 0.0009	0.9045
13	16	-42.7	588.041	1.2188 0.0001	0.1154
13	17	237.9	837.503	1.4371 0.0000	0.0001
13	18	75.9	644.498	1.2130 0.0000	0.007
13	19	-227.4	350.993	0.9294 0.0009	0.9281
13	20	6.9	603.173	1.1994 0.0000	0.0428
13	21	26.6	835.032	1.6435 0.0000	0.032
13	22	-493	60.8486	0.6147 0.0010	1
13	23	-1275.1	415.889	2.1069 0.0010	1
13	24	-1293.7	-39.6111	1.2145 0.0010	1
13	25	184.9	750.782	1.3167 0.0000	0.0002
13	26	208.1	763.88	1.3197 0.0000	0.0001
13	27	236	833.833	1.4317 0.0000	0.0001
13	28	230.3	798.889	1.3674 0.0000	0
13	29	159.4	786.472	1.4135 0.0000	0.0009
13	30	-384.1	685.389	1.7549 0.0009	0.8712
13	31	-438.5	171.189	0.7809 0.0010	1
13	32	-55	503.092	1.0612 0.0002	0.1621
13	33	139.7	747.115	1.3545 0.0000	0.0013
13	34	7.4	570.706	1.1340 0.0000	0.042
13	35	-33	594.076	1.2211 0.0001	0.0967
14	15	-464.9	-137.389	0.1901 0.0010	0.9998
14	16	-305.8	78.4577	0.4627 0.0010	1
14	17	-2.6	327.92	0.6585 0.0001	0.0555
14	18	-135.3	134.914	0.4052 0.0010	0.9955
14	19	-448.9	-158.591	0.1318 0.0010	0.9816
14	20	-230.9	93.5893	0.4181 0.0010	1
14	21	-309.7	325.448	0.9606 0.0010	0.9931
14	22	-686.4	-448.735	-0.2110 0.0000	0
14	23	-1709	-93.6944	1.5216 0.0010	1
14	24	-1699.2	-549.194	0.6008 0.0010	0.9979
14	25	-23.5	241.199	0.5059 0.0001	0.146
14	26	12	254.297	0.4966 0.0000	0.0253
14	27	-3.2	324.25	0.6517 0.0001	0.0569
14	28	19	289.306	0.5596 0.0000	0.0186
14	29	-101.2	276.889	0.6550 0.0006	0.6231
14	30	-769.5	175.806	1.1211 0.0010	1
14	31	-687	-338.394	0.0102 0.0001	0.0729
14	32	-253.9	-6.4915	0.2409 0.0010	1
14	33	-107.1	237.531	0.5822 0.0008	0.7539
14	34	-198	61.1226	0.3202 0.0010	1
14	35	-293.6	84.4931	0.4626 0.0010	1
15	16	-212.4	215.847	0.6441 0.0010	0.9947
15	17	84.5	465.309	0.8461 0.0000	0.0016
15	18	-57.5	272.303	0.6021 0.0003	0.3326
15	19	-367.7	-21.2018	0.3253 0.0010	1
15	20	-144.6	230.978	0.6065 0.0009	0.9164
15	21	-199.8	462.837	1.1255 0.0007	0.7276
15	22	-615.1	-311.346	-0.0076 0.0000	0.0356
15	23	-1582.7	43.6944	1.6701 0.0010	1
15	24	-1577.3	-411.806	0.7536 0.0010	1
15	25	53.3	378.588	0.7039 0.0000	0.0042
15	26	84.3	391.685	0.6990 0.0000	0.0006
15	27	83.5	461.639	0.8398 0.0000	0.0016
15	28	96.9	426.694	0.7565 0.0000	0.0004
15	29	-8.5	414.278	0.8370 0.0001	0.0648
15	30	-650.8	313.194	1.2772 0.0010	1
15	31	-597.6	-201.006	0.1956 0.0010	0.9942
15	32	-180.5	130.897	0.4423 0.0010	0.9998
15	33	-18.2	374.92	0.7680 0.0001	0.0896
15	34	-122.2	198.512	0.5192 0.0009	0.9103
15	35	-200.9	221.882	0.6446 0.0010	0.9899
16	17	-181.1	249.462	0.6801 0.0010	0.9591
16	18	-329.8	56.4565	0.4427 0.0010	1
16	19	-637.6	-237.048	0.1635 0.0009	0.9466
16	20	-410.8	15.1316	0.4411 0.0010	1
16	21	-445.5	246.991	0.9395 0.0010	1
16	22	-891.4	-527.192	-0.1630 0.0000	0
16	23	-1810.9	-172.152	1.4666 0.0010	1
16	24	-1810.3	-627.652	0.5550 0.0010	0.988
16	25	-219.6	162.741	0.5451 0.0010	0.9998
16	26	-191.4	175.839	0.5431 0.0010	0.9978
16	27	-182.4	245.792	0.6740 0.0010	0.9637
16	28	-175.4	210.848	0.5971 0.0010	0.9818
16	29	-269.7	198.431	0.6665 0.0010	0.9998
16	30	-887.4	97.3478	1.0821 0.0010	1
16	31	-861.5	-416.852	0.0278 0.0001	0.1086
16	32	-455.6	-84.9492	0.2857 0.0010	1
16	33	-282.4	159.074	0.6006 0.0010	1
16	34	-395.9	-17.3351	0.3612 0.0010	1
16	35	-462.1	6.0353	0.4741 0.0010	1
17	18	-525.9	-193.006	0.1399 0.0010	0.9587
17	19	-835.9	-486.51	-0.1371 0.0000	0.0001
17	20	-612.6	-234.331	0.1439 0.0009	0.9095
17	21	-666.7	-2.4714	0.6617 0.0010	1
17	22	-1083.7	-776.655	-0.4696 0.0000	0
17	23	-2048.6	-421.614	1.2054 0.0010	1
17	24	-2043.4	-877.114	0.2892 0.0006	0.5592
17	25	-415.1	-86.721	0.2417 0.0010	1
17	26	-384.3	-73.6232	0.2370 0.0010	1
17	27	-384.5	-3.6698	0.3771 0.0010	1
17	28	-371.5	-38.6143	0.2943 0.0010	1
17	29	-476.2	-51.031	0.3741 0.0010	1
17	30	-1117.2	-152.114	0.8130 0.0010	1
17	31	-1065.5	-666.314	-0.2672 0.0000	0
17	32	-649.1	-334.411	-0.0198 0.0000	0.0208
17	33	-486.1	-90.3885	0.3053 0.0010	1
17	34	-590.7	-266.797	0.0571 0.0003	0.3379
17	35	-668.6	-243.427	0.1817 0.0010	0.9649
18	19	-586.5	-293.505	-0.0005 0.0000	0.0489
18	20	-368.2	-41.3249	0.2856 0.0010	1
18	21	-445.8	190.534	0.8269 0.0010	1
18	22	-824.6	-583.649	-0.3427 0.0000	0
18	23	-1844.4	-228.609	1.3872 0.0010	1
18	24	-1834.8	-684.109	0.4666 0.0009	0.9435
18	25	-161.3	106.285	0.3739 0.0010	0.9999
18	26	-126.1	119.382	0.3649 0.0010	0.9971
18	27	-140.5	189.336	0.5192 0.0010	0.9636
18	28	-118.7	154.391	0.4275 0.0010	0.9704
18	29	-238.2	141.975	0.5221 0.0010	1
18	30	-905.2	40.8913	0.9870 0.0010	1
18	31	-824.1	-473.309	-0.1225 0.0000	0.0001
18	32	-392	-141.406	0.1092 0.0010	0.971
18	33	-244.2	102.617	0.4495 0.0010	1
18	34	-335.9	-73.7916	0.1883 0.0010	1
18	35	-430.6	-50.4212	0.3298 0.0010	1
19	20	-91.5	252.18	0.5959 0.0006	0.6183
19	21	-161.1	484.039	1.1292 0.0006	0.5649
19	22	-553.4	-290.144	-0.0269 0.0000	0.0115
19	23	-1554.4	64.8962	1.6842 0.0010	1
19	24	-1546.2	-390.604	0.7650 0.0010	1
19	25	111.9	399.79	0.6877 0.0000	0.0001
19	26	145.4	412.887	0.6804 0.0000	0
19	27	136.4	482.841	0.8293 0.0000	0.0001
19	28	154.9	447.896	0.7409 0.0000	0
19	29	40.8	435.48	0.8302 0.0000	0.0113
19	30	-617.7	334.396	1.2865 0.0010	1
19	31	-546.3	-179.804	0.1867 0.0010	0.9967
19	32	-120	152.099	0.4242 0.0010	0.9746
19	33	33.4	396.122	0.7589 0.0000	0.0134
19	34	-63	219.713	0.5025 0.0005	0.4782
19	35	-151.6	243.084	0.6378 0.0009	0.9151
20	21	-429.4	231.859	0.8931 0.0010	1
20	22	-842.8	-542.324	-0.2418 0.0000	0
20	23	-1813.1	-187.284	1.4385 0.0010	1
20	24	-1807.4	-642.784	0.5218 0.0010	0.9787
20	25	-174.7	147.609	0.4699 0.0010	0.999
20	26	-143.5	160.707	0.4649 0.0010	0.9888
20	27	-144.9	230.661	0.6062 0.0009	0.9176
20	28	-131.2	195.716	0.5226 0.0009	0.9385
20	29	-237.2	183.299	0.6038 0.0010	0.9996
20	30	-880.8	82.2162	1.0452 0.0010	1
20	31	-826.1	-431.984	-0.0378 0.0000	0.0126
20	32	-408.4	-100.081	0.2082 0.0010	1
20	33	-246.7	143.942	0.5345 0.0010	1
20	34	-350.2	-32.4667	0.2852 0.0010	1
20	35	-429.6	-9.0963	0.4114 0.0010	1
21	22	-1397.4	-774.183	-0.1510 0.0000	0.0011
21	23	-2134.1	-419.143	1.2959 0.0010	1
21	24	-2160.9	-874.643	0.4116 0.0008	0.7793
21	25	-718.3	-84.2495	0.5498 0.0010	1
21	26	-696.2	-71.1518	0.5539 0.0010	1
21	27	-663.9	-1.1984	0.6615 0.0010	1
21	28	-672.5	-36.1429	0.6002 0.0010	1
21	29	-737.7	-48.5595	0.6406 0.0010	1
21	30	-1256.7	-149.643	0.9574 0.0010	1
21	31	-1337.2	-663.843	0.0095 0.0001	0.0601
21	32	-958.9	-331.94	0.2951 0.0010	0.9885
21	33	-759.2	-87.9171	0.5834 0.0010	1
21	34	-896	-264.326	0.3674 0.0010	0.9998
21	35	-930.1	-240.955	0.4482 0.0010	1
22	23	-1255.7	355.04	1.9657 0.0010	1
22	24	-1243.9	-100.46	1.0430 0.0010	1
22	25	455.3	689.934	0.9246 0.0000	0
22	26	493.9	703.031	0.9122 0.0000	0
22	27	469.3	772.985	1.0767 0.0000	0
22	28	497.1	738.04	0.9790 0.0000	0
22	29	367.9	725.624	1.0834 0.0000	0
22	30	-312.8	624.54	1.5619 0.0008	0.8145
22	31	-216.1	110.34	0.4367 0.0010	1
22	32	227.2	442.243	0.6573 0.0000	0
22	33	364.1	686.266	1.0084 0.0000	0
22	34	281.5	509.857	0.7382 0.0000	0
22	35	175.5	533.228	0.8910 0.0000	0
23	24	-2420.3	-455.5	1.5093 0.0010	1
23	25	-1280	334.893	1.9498 0.0010	1
23	26	-1263.4	347.991	1.9594 0.0010	1
23	27	-1208.4	417.944	2.0443 0.0010	1
23	28	-1232.8	383	1.9988 0.0010	1
23	29	-1266.7	370.583	2.0079 0.0010	1
23	30	-1582.9	269.5	2.1219 0.0010	1
23	31	-1875.5	-244.7	1.3861 0.0010	1
23	32	-1525	87.203	1.6994 0.0010	1
23	33	-1298.7	331.226	1.9611 0.0010	1
23	34	-1459.2	154.817	1.7688 0.0010	1
23	35	-1459.1	178.188	1.8155 0.0010	1
24	25	-359	790.393	1.9398 0.0008	0.7584
24	26	-341	803.491	1.9479 0.0007	0.7169
24	27	-292	873.444	2.0389 0.0006	0.5676
24	28	-312.2	838.5	1.9892 0.0006	0.6346
24	29	-354.6	826.083	2.0068 0.0007	0.724
24	30	-739.5	725	2.1895 0.0010	0.9961
24	31	-960.8	210.8	1.3824 0.0010	1
24	32	-602.8	542.703	1.6882 0.0010	0.9982
24	33	-383.7	786.726	1.9571 0.0008	0.7997
24	34	-537.8	610.317	1.7584 0.0010	0.9877
24	35	-547	633.688	1.8144 0.0010	0.9858
25	26	-226.3	13.0977	0.2525 0.0010	1
25	27	-242.2	83.0511	0.4083 0.0010	1
25	28	-219.5	48.1067	0.3157 0.0010	1
25	29	-340.5	35.69	0.4119 0.0010	1
25	30	-1009.9	-65.3933	0.8792 0.0010	1
25	31	-926.1	-579.593	-0.2330 0.0000	0
25	32	-492.2	-247.69	-0.0032 0.0000	0.0421
25	33	-346.2	-3.6675	0.3389 0.0010	1
25	34	-436.4	-180.076	0.0762 0.0007	0.7155
25	35	-532.9	-156.706	0.2195 0.0010	0.9999
26	27	-237.4	69.9534	0.3773 0.0010	1
26	28	-210.5	35.0089	0.2805 0.0010	1
26	29	-338.3	22.5923	0.3834 0.0010	1
26	30	-1017	-78.4911	0.8600 0.0010	1
26	31	-922.5	-592.691	-0.2629 0.0000	0
26	32	-480.9	-260.788	-0.0407 0.0000	0.003
26	33	-342.3	-16.7653	0.3088 0.0010	1
26	34	-426.3	-193.174	0.0400 0.0003	0.3246
26	35	-530.7	-169.804	0.1910 0.0010	0.9984
27	28	-364.8	-34.9444	0.2949 0.0010	1
27	29	-470.1	-47.3611	0.3754 0.0010	1
27	30	-1112.5	-148.444	0.8156 0.0010	1
27	31	-1059.2	-662.644	-0.2661 0.0000	0
27	32	-642.1	-330.741	-0.0193 0.0000	0.021
27	33	-479.8	-86.7186	0.3064 0.0010	1
27	34	-583.9	-263.127	0.0576 0.0003	0.3471
27	35	-662.5	-239.757	0.1830 0.0010	0.969
28	29	-392.6	-12.4167	0.3678 0.0010	1
28	30	-1059.6	-113.5	0.8326 0.0010	1
28	31	-978.5	-627.7	-0.2769 0.0000	0
28	32	-546.4	-295.797	-0.0452 0.0000	0.0032
28	33	-398.6	-51.7742	0.2951 0.0010	1
28	34	-490.3	-228.183	0.0339 0.0002	0.2217
28	35	-585	-204.812	0.1754 0.0010	0.985
29	30	-1083.5	-101.083	0.8813 0.0010	1
29	31	-1054.6	-615.283	-0.1759 0.0000	0.0001
29	32	-647.7	-283.38	0.0809 0.0005	0.4756
29	33	-475.5	-39.3575	0.3968 0.0010	1
29	34	-588.1	-215.766	0.1565 0.0010	0.9589
29	35	-655.5	-192.396	0.2707 0.0010	0.9999
30	31	-1485.6	-514.2	0.4572 0.0010	0.9885
30	32	-1122.2	-182.297	0.7576 0.0010	1
30	33	-908.3	61.7258	1.0317 0.0010	1
30	34	-1057.7	-114.683	0.8283 0.0010	1
30	35	-1073.7	-91.3125	0.8911 0.0010	1
31	32	-1.7	331.903	0.6655 0.0001	0.0534
31	33	165.1	575.926	0.9868 0.0000	0
31	34	57.2	399.517	0.7418 0.0000	0.004
31	35	-16.5	422.887	0.8622 0.0001	0.0806
32	33	-85.4	244.023	0.5734 0.0006	0.5956
32	34	-170.9	67.6141	0.3061 0.0010	1
32	35	-273.3	90.9845	0.4553 0.0010	1
33	34	-514.6	-176.409	0.1618 0.0010	0.9909
33	35	-589.2	-153.038	0.2831 0.0010	1
34	35	-348.9	23.3704	0.3957 0.0010	1
Stat Anova 2-way Human VS Mice - electrophysiologic celltypes
X1 = Celltypes (Fs, Rs); X2 = Species (Mus musculus, Homo sapiens);
Source	Sum Sq.	d.f.	Mean Sq.	F	Prob>F
X1	6.344	1	6.34397	352.69	4.24563e-72
X2	1.2506	1	1.25056	69.52	1.46424e-16
Error	32.9354	1831	0.01799
Total	40.6024	1833
Multcomp
1	2	0.167	0.1935	0.2199	0
1	3	0.0478	0.0691	0.0903	0
1	4	0.2288	0.2625	0.2963	0
2	3	-0.1586	-0.1244	-0.0902	0
2	4	0.0478	0.0691	0.0903	0
3	4	0.167	0.1935	0.2199	0
Stat Anova 2-way Human VS Mice - morphologic celltypes
X1 = Celltypes (Aspiny, Sparsely spiny, spiny, Rs); X2 = Species (Mus musculus, Homo sapiens);
Source	Sum Sq.	d.f.	Mean Sq.	F	Prob>F
X1	5.6216	2	2.81081	150.29	3.35077e-61
X2	0.3642	1	0.36421	19.47	1.07843e-05
Error	34.5426	1847	0.0187
Total	41.51	1850
Multcomp
1	2	0.0652	0.1077	0.1501	0
1	3	0.0962	0.1155	0.1348	0
1	4	0.0135	0.0382	0.0629	0.0001
1	5	0.0971	0.1459	0.1947	0
1	6	0.1261	0.1537	0.1813	0
2	3	-0.0342	0.0078	0.0498	0.995
2	4	-0.1188	-0.0694	-0.0201	0.0009
2	5	0.0135	0.0382	0.0629	0.0001
2	6	-0.0007	0.046	0.0927	0.0559
3	4	-0.1119	-0.0772	-0.0425	0
3	5	-0.0203	0.0304	0.0811	0.5256
3	6	0.0135	0.0382	0.0629	0.0001
4	5	0.0652	0.1077	0.1501	0
4	6	0.0962	0.1155	0.1348	0
5	6	-0.0342	0.0078	0.0498	0.995
